# Unveiling epigenetic regulatory elements associated with breast cancer development

**DOI:** 10.1101/2024.11.12.623187

**Authors:** Marta Jardanowska-Kotuniak, Michał Dramiński, Michał Własnowolski, Marcin Łapiński, Kaustav Sengupta, Abhishek Agarwal, Adam Filip, Nimisha Ghosh, Vera Pancaldi, Marcin Grynberg, Indrajit Saha, Dariusz Plewczynski, Michał J. Dąbrowski

## Abstract

Breast cancer is the most common cancer in women and the 2nd most common cancer worldwide, yearly impacting over 2 million females and causing 650 thousand deaths. It has been widely studied, but its epigenetic variation is not entirely unveiled. We aimed to identify epigenetic mechanisms impacting the expression of breast cancer related genes to detect new potential biomarkers and therapeutic targets. We considered The Cancer Genome Atlas database with over 800 samples and several omics datasets such as mRNA, miRNA, DNA methylation, which we used to select 2701 features that were statistically significant to differ between cancer and control samples using the Monte Carlo Feature Selection and Interdependency Discovery algorithm, from an initial total of 417,486. Their biological impact on cancerogenesis was confirmed using: statistical analysis, natural language processing, linear and machine learning models as well as: transcription factors identification, drugs and 3D chromatin structure analyses. Classification of cancer vs control samples on the selected features returned high classification weighted Accuracy from 0.91 to 0.98 depending on feature-type: mRNA, miRNA, DNA methylation, and classification algorithm. In general, cancer samples showed lower expression of differentially expressed genes and increased *β*-values of differentially methylated sites. We identified mRNAs whose expression is well explained by miRNA expression and differentially methylated sites *β*-values. We recognized differentially methylated sites possibly affecting NRF1 and MXI1 transcription factors binding, causing a disturbance in *NKAPL* and *PITX1* expression, respectively. Our 3D models showed more loosely packed chromatin in cancer. This study successfully points out numerous possible regulatory dependencies.
