## Supplementary material for "Unveiling epigenetic regulatory elements associated with breast cancer development": S2_Table

### Sheet: Sheet 1
Table S2
All terms from result of a functional analysis for over-expressed mRNAs. Terms from Reactome 2022 database with significant q-values (<0.05).
Term	Q-value	Genes
Cell Cycle. Mitotic	1.428562E-20	TOP2A;ERCC6L;CDCA8;NCAPG;HMMR;PKMYT1;FOXM1;LMNB1;AURKA;CCNB2;CCNB1;PTTG1;NUF2; NEK2;TK1;BUB1;RRM2;UBE2C;PLK1;KIF23;CDC25C;NDC80;ZWINT;TPX2;CENPF;CCNE2;UBE2S;CDK1; CENPL;BIRC5;KIF2C;KIF20A;SPC24
Cell Cycle	6.918219E-19	TOP2A;ERCC6L;HJURP;CDCA8;NCAPG;HMMR;PKMYT1;FOXM1;LMNB1;AURKA;CCNB2;CCNB1;PTTG1; NUF2;NEK2;TK1;BUB1;RRM2;UBE2C;PLK1;KIF23;CDC25C;NDC80;ZWINT;TPX2;CENPF;CCNE2;UBE2S; CDK1;CENPL;BIRC5;KIF2C;KIF20A;SPC24
Resolution Of Sister Chromatid Cohesion	5.049527E-14	ERCC6L;PLK1;CDCA8;NDC80;ZWINT;CCNB2;CCNB1;CENPF;NUF2;CDK1;CENPL;BIRC5;KIF2C;BUB1; SPC24
M Phase	7.118336E-14	ERCC6L;UBE2C;PLK1;CDCA8;NCAPG;KIF23;NDC80;ZWINT;LMNB1;CCNB2;CCNB1;CENPF;PTTG1; UBE2S;NUF2;CDK1;CENPL;BIRC5;NEK2;KIF2C;KIF20A;BUB1;SPC24
Mitotic Anaphase	8.546508E-14	ERCC6L;UBE2C;PLK1;CDCA8;NDC80;ZWINT;LMNB1;CCNB2;CCNB1;CENPF;PTTG1;UBE2S;NUF2; CDK1;CENPL;BIRC5;KIF2C;BUB1;SPC24
Mitotic Metaphase And Anaphase	8.546508E-14	ERCC6L;UBE2C;PLK1;CDCA8;NDC80;ZWINT;LMNB1;CCNB2;CCNB1;CENPF;PTTG1;UBE2S;NUF2;CDK1; CENPL;BIRC5;KIF2C;BUB1;SPC24
Cell Cycle Checkpoints	8.546508E-14	ERCC6L;UBE2C;PLK1;CDCA8;CDC25C;PKMYT1;NDC80;ZWINT;CCNB2;CCNB1;CENPF;CCNE2;UBE2S; NUF2;CDK1;CENPL;BIRC5;KIF2C;BUB1;SPC24
Mitotic Prometaphase	3.330975E-13	ERCC6L;PLK1;CDCA8;NCAPG;NDC80;ZWINT;CCNB2;CCNB1;CENPF;NUF2;CDK1;CENPL;BIRC5;NEK2; KIF2C;BUB1;SPC24
Mitotic Spindle Checkpoint	7.775477E-13	ERCC6L;UBE2C;PLK1;CDCA8;NDC80;ZWINT;CENPF;UBE2S;NUF2;CENPL;BIRC5;KIF2C;BUB1;SPC24
Separation Of Sister Chromatids	1.896409E-11	ERCC6L;UBE2C;PLK1;CDCA8;NDC80;ZWINT;CENPF;PTTG1;UBE2S;NUF2;CENPL;BIRC5;KIF2C;BUB1; SPC24
Unattached Kinetochores Signal Amplification Via A MAD2 Inhibitory Signal	4.306198E-11	ERCC6L;CENPF;NUF2;PLK1;CENPL;BIRC5;CDCA8;KIF2C;BUB1;NDC80;ZWINT;SPC24
EML4 And NUDC In Mitotic Spindle Formation	6.604978E-11	ERCC6L;CENPF;PLK1;NUF2;CENPL;CDCA8;BIRC5;KIF2C;BUB1;NDC80;ZWINT;SPC24
Polo-like Kinase Mediated Events	1.633449E-10	CCNB2;CCNB1;CENPF;PLK1;CDC25C;FOXM1;PKMYT1
RHO GTPases Activate Formins	6.661155E-10	ERCC6L;CENPF;PLK1;NUF2;CENPL;CDCA8;BIRC5;KIF2C;BUB1;NDC80;ZWINT;SPC24
RHO GTPase Effectors	8.551685E-10	ERCC6L;PLK1;KIF14;CDCA8;CDC25C;IQGAP3;NDC80;ZWINT;CENPF;PRC1;NUF2;CENPL;BIRC5; KIF2C;BUB1;SPC24
Cyclin A/B1/B2 Associated Events During G2/M Transition	5.306553E-09	CCNB2;CCNB1;PLK1;CDK1;FOXM1;PKMYT1;CDC25C
G2/M Transition	7.729003E-08	CCNB2;TPX2;CCNB1;CENPF;PLK1;CDK1;NEK2;HMMR;CDC25C;PKMYT1;FOXM1;AURKA
Mitotic G2-G2/M Phases	8.263599E-08	CCNB2;TPX2;CCNB1;CENPF;PLK1;CDK1;NEK2;HMMR;CDC25C;PKMYT1;FOXM1;AURKA
G2/M DNA Replication Checkpoint	1.947296E-07	CCNB2;CCNB1;CDK1;PKMYT1
Signaling By Rho GTPases	1.064014E-06	ERCC6L;TPM3;PLK1;KIF14;CDCA8;CDC25C;IQGAP3;NDC80;ZWINT;LMNB1;ANLN;CENPF;PRC1;NUF2; CENPL;BIRC5;KIF2C;BUB1;SPC24
Activation Of NIMA Kinases NEK9. NEK6. NEK7	1.220632E-06	CCNB2;CCNB1;PLK1;CDK1
Signaling By Rho GTPases. Miro GTPases And RHOBTB3	1.420324E-06	ERCC6L;TPM3;PLK1;KIF14;CDCA8;CDC25C;IQGAP3;NDC80;ZWINT;LMNB1;ANLN;CENPF;PRC1;NUF2; CENPL;BIRC5;KIF2C;BUB1;SPC24
APC/C-mediated Degradation Of Cell Cycle Proteins	2.012478E-06	CCNB1;PTTG1;UBE2C;UBE2S;PLK1;CDK1;NEK2;AURKA
Phosphorylation Of APC/C	2.861171E-06	CCNB1;UBE2C;UBE2S;PLK1;CDK1
Kinesins	5.297182E-06	KIFC1;KIF4A;KIF23;KIF2C;KIF11;KIF20A
Condensation Of Prometaphase Chromosomes	5.824473E-06	CCNB2;CCNB1;CDK1;NCAPG
Activation Of APC/C And APC/C:Cdc20 Mediated Degradation Of Mitotic Proteins	1.079466E-05	CCNB1;PTTG1;UBE2C;UBE2S;PLK1;CDK1;NEK2
Golgi-to-ER Retrograde Transport	1.170681E-05	KIFC1;KIF4A;KIF23;KIF2C;KIF20A;KIF11;COPG1;PAFAH1B3
COPI-dependent Golgi-to-ER Retrograde Traffic	1.201205E-05	KIFC1;KIF4A;KIF23;KIF2C;KIF11;KIF20A;COPG1
Golgi Cisternae Pericentriolar Stack Reorganization	2.356977E-05	CCNB2;CCNB1;PLK1;CDK1
TP53 Regulates Transcription Of Genes Involved In G2 Cell Cycle Arrest	6.830261E-05	CCNB1;CDK1;CDC25C;AURKA
Phosphorylation Of Emi1	7.047555E-05	CCNB1;PLK1;CDK1
Initiation Of Nuclear Envelope (NE) Reformation	8.085500E-05	CCNB2;CCNB1;CDK1;LMNB1
AURKA Activation By TPX2	9.854606E-05	TPX2;PLK1;CDK1;NEK2;HMMR;AURKA
APC/C:Cdc20 Mediated Degradation Of Mitotic Proteins	1.213828E-04	CCNB1;PTTG1;UBE2C;UBE2S;CDK1;NEK2
APC/C:Cdc20 Mediated Degradation Of Cyclin B	1.955751E-04	CCNB1;UBE2C;UBE2S;CDK1
TP53 Regulates Transcription Of Cell Cycle Genes	1.955751E-04	CCNB1;CCNE2;CDK1;CDC25C;AURKA
Regulation Of PLK1 Activity At G2/M Transition	2.626985E-04	CCNB2;CCNB1;PLK1;CDK1;NEK2;AURKA
Nuclear Envelope Breakdown	2.733499E-04	CCNB2;CCNB1;PLK1;CDK1;LMNB1
Intra-Golgi And Retrograde Golgi-to-ER Traffic	2.870001E-04	KIFC1;KIF4A;KIF23;KIF2C;KIF20A;KIF11;COPG1;PAFAH1B3
Factors Involved In Megakaryocyte Development And Platelet Production	3.411239E-04	CDK5;KIFC1;KIF4A;KIF23;KIF2C;KIF20A;KIF11
Chk1/Chk2(Cds1) Mediated Inactivation Of Cyclin B:Cdk1 Complex	7.248272E-04	CCNB1;CDK1;CDC25C
Mitotic Telophase/Cytokinesis	7.248272E-04	PLK1;KIF23;KIF20A
Depolymerisation Of Nuclear Lamina	1.114996E-03	CCNB1;CDK1;LMNB1
APC/C:Cdh1 Mediated Degradation Of Cdc20 And APC/C:Cdh1 Targets In Late Mitosis/Early G1	1.114996E-03	PTTG1;UBE2C;UBE2S;PLK1;AURKA
Regulation Of APC/C Activators Between G1/S And Early Anaphase	1.682129E-03	CCNB1;UBE2C;UBE2S;PLK1;CDK1
SUMOylation Of DNA Replication Proteins	1.908911E-03	TOP2A;CDCA8;BIRC5;AURKA
Deregulated CDK5 Triggers Neurodegenerative Pathways In Alzheimers Disease Models	2.904274E-03	CDK5;CDC25C;LMNB1
Mitotic G1 Phase And G1/S Transition	3.685116E-03	TOP2A;CCNB1;RRM2;CCNE2;CDK1;TK1
Defective Intrinsic Pathway For Apoptosis	4.181539E-03	CDK5;CDC25C;LMNB1
Role Of GTSE1 In G2/M Progression After G2 Checkpoint	5.001349E-03	CCNB2;CCNB1;PLK1;CDK1
MHC Class II Antigen Presentation	5.013225E-03	KIF4A;KIF23;KIF2C;KIF20A;KIF11
APC-Cdc20 Mediated Degradation Of Nek2A	5.018514E-03	UBE2C;UBE2S;NEK2
Signal Transduction	5.052532E-03	ERCC6L;RNASEH2A;CCL11;KIF14;CDCA8;IQGAP3;LMNB1;SALL4;NUF2;KPNA2;BUB1;DLGAP5; ATP6V0B;PARP1;TPM3;PLK1;INHBA;CDC25C;NDC80;ZWINT;ANLN;CENPF;CDK5;PRC1;GPRIN1; CDK1;CENPL;BIRC5;KIF2C;SPC24
G0 And Early G1	5.414181E-03	TOP2A;CCNE2;CDK1
Mitotic Prophase	6.463219E-03	CCNB2;CCNB1;PLK1;CDK1;LMNB1
G1/S-Specific Transcription	6.463219E-03	RRM2;CDK1;TK1
Synthesis Of Active Ubiquitin: Roles Of E1 And E2 Enzymes	7.023393E-03	UBE2C;UBE2S;UBE2T
DNA Repair	7.542386E-03	PPP4C;EME1;PARP1;UBE2T;PCLAF;TIMELESS;KPNA2;DTL
Activation Of Matrix Metalloproteinases	8.992015E-03	MMP11;MMP13;MMP1
APC:Cdc20 Mediated Degradation Of Cell Cycle Proteins Before Cycle Checkpoint Satisfied	9.308788E-03	UBE2C;UBE2S;CDK1;NEK2
E2F-enabled Inhibition Of Pre-Replication Complex Formation	9.837559E-03	CCNB1;CDK1
Nuclear Envelope (NE) Reassembly	9.962827E-03	CCNB2;CCNB1;CDK1;LMNB1
G1/S Transition	1.054335E-02	CCNB1;RRM2;CCNE2;CDK1;TK1
Aberrant Regulation Of Mitotic Cell Cycle Due To RB1 Defects	1.054335E-02	CCNE2;UBE2C;UBE2S
Nuclear Pore Complex (NPC) Disassembly	1.054335E-02	CCNB2;CCNB1;CDK1
MASTL Facilitates Mitotic Progression	1.132976E-02	CCNB1;CDK1
Diseases Of Mitotic Cell Cycle	1.197427E-02	CCNE2;UBE2C;UBE2S
Collagen Degradation	1.368764E-02	MMP11;MMP13;MMP1
Transcriptional Regulation By TP53	1.459447E-02	TPX2;CCNB1;CCNE2;CDK5;CDK1;BIRC5;CDC25C;AURKA
Condensation Of Prophase Chromosomes	1.637633E-02	CCNB1;PLK1;CDK1
Collagen Formation	1.697695E-02	ADAMTS14;MMP13;COL11A1;COL10A1
G2/M Checkpoints	1.702060E-02	CCNB2;CCNB1;CDK1;CDC25C;PKMYT1
DNA Double-Strand Break Repair	1.728258E-02	PPP4C;EME1;PARP1;TIMELESS;KPNA2
Extracellular Matrix Organization	1.785400E-02	MMP11;ADAMTS14;MMP13;IBSP;MMP1;COL11A1;COL10A1
SUMO E3 Ligases SUMOylate Target Proteins	2.797175E-02	TOP2A;PARP1;CDCA8;BIRC5;AURKA
Generic Transcription Pathway	2.903029E-02	RNASEH2A;RRM2;PARP1;UBE2C;CDC25C;NR2F6;AURKA;TPX2;CCNB1;MMP13;CCNE2;CDK5;UBE2S; GPRIN1;CDK1;BIRC5
Interleukin-4 And Interleukin-13 Signaling	2.903029E-02	RNASEH2A;CCL11;MMP1;BIRC5
SUMOylation	3.114371E-02	TOP2A;PARP1;CDCA8;BIRC5;AURKA
Assembly Of Collagen Fibrils And Other Multimeric Structures	3.221095E-02	MMP13;COL11A1;COL10A1
RHO GTPases Activate CIT	3.424491E-02	PRC1;KIF14
Gene Expression (Transcription)	3.640761E-02	RNASEH2A;RRM2;PARP1;UBE2C;UHRF1;CDC25C;NR2F6;AURKA;TPX2;CCNB1;MMP13;CCNE2;CDK5; UBE2S;GPRIN1;CDK1;BIRC5;POLR3K
Aberrant Regulation Of Mitotic Exit In Cancer Due To RB1 Defects	3.653216E-02	UBE2C;UBE2S
Conversion From APC/C:Cdc20 To APC/C:Cdh1 In Late Anaphase	3.653216E-02	UBE2C;UBE2S
Homology Directed Repair	3.857267E-02	PPP4C;EME1;PARP1;TIMELESS
Inactivation Of APC/C Via Direct Inhibition Of APC/C Complex	3.926802E-02	UBE2C;UBE2S
E2F Mediated Regulation Of DNA Replication	4.251371E-02	CCNB1;CDK1
APC/C:Cdc20 Mediated Degradation Of Securin	4.518102E-02	PTTG1;UBE2C;UBE2S
Collagen Biosynthesis And Modifying Enzymes	4.518102E-02	ADAMTS14;COL11A1;COL10A1
Loss Of Nlp From Mitotic Centrosomes	4.839956E-02	PLK1;CDK1;NEK2
