## Supplementary material for "Unveiling epigenetic regulatory elements associated with breast cancer development": S3_Table

### Sheet: Arkusz2
Table S3
Gene-DNA methylation pairs for which the level of correlation between mRNA and β-value was above the cut-off point (|r|=0.6)
cg	cg_locus_chromatin_state	methylation_level	cg_annotation	gene_symbol	gene_expression_status	cg_gene_correlation_r	adj_pval
cg18690385	Heterochromatin	middle	CpG	TAL1	down-expressed in cancer	-0.6442	8.04E-66
cg22500132	Promoter	hypo	shore	SHE	down-expressed in cancer	0.7147	3.97E-86
cg22531371	Promoter	hypo	shore	SHE	down-expressed in cancer	0.6683	3.70E-72
cg22500132	Promoter	hypo	shore	TDRD10	down-expressed in cancer	0.6400	9.35E-65
cg22531371	Promoter	hypo	shore	TDRD10	down-expressed in cancer	0.6020	8.48E-56
cg18221016	Heterochromatin	hypo	sea	PLA2G4A	down-expressed in cancer	0.6486	6.35E-67
cg03340408	Heterochromatin	hypo	sea	LMOD1	down-expressed in cancer	0.6018	9.54E-56
cg14856606	Heterochromatin	hypo	sea	CD34	down-expressed in cancer	0.6338	3.02E-63
cg10427868	Heterochromatin	middle	sea	PLAC9	down-expressed in cancer	-0.6493	4.33E-67
cg05940452	Transcribed	middle	CpG	SCN4B	down-expressed in cancer	-0.6244	5.94E-61
cg21561712	Heterochromatin	middle	sea	SCN4B	down-expressed in cancer	-0.6691	2.29E-72
cg21561712	Heterochromatin	middle	sea	SCN2B	down-expressed in cancer	-0.6200	6.41E-60
cg26959257	Heterochromatin	hypo	shore	ROBO4	down-expressed in cancer	0.6098	1.50E-57
cg16766632	Heterochromatin	middle	sea	RBMS2	down-expressed in cancer	-0.6238	8.12E-61
cg18222913	Heterochromatin	hypo	shelve	TMEM132C	down-expressed in cancer	0.6174	2.74E-59
cg05331856	Heterochromatin	hypo	sea	LHFP	down-expressed in cancer	0.6027	6.13E-56
cg27153327	Enhancer	middle	shore	HN1L	over-expressed in cancer	-0.6125	3.72E-58
cg02025583	Heterochromatin	hyper	CpG	TMEM220	down-expressed in cancer	-0.6448	5.59E-66
cg20701457	Transcribed	middle	sea	PECAM1	down-expressed in cancer	-0.6260	2.49E-61
cg23556715	Transcribed	middle	sea	PECAM1	down-expressed in cancer	-0.6510	1.67E-67
cg05386769	Heterochromatin	middle	sea	TNS1	down-expressed in cancer	-0.6490	5.15E-67
cg18581950	Heterochromatin	middle	sea	TNS1	down-expressed in cancer	-0.6576	3.73E-69
cg08107308	Heterochromatin	middle	sea	TWIST2	down-expressed in cancer	-0.6342	2.43E-63
cg17858500	Heterochromatin	middle	shore	ADAM33	down-expressed in cancer	-0.6561	7.70E-69
cg19130973	Heterochromatin	middle	shore	SYN2	down-expressed in cancer	-0.6529	5.58E-68
cg16081096	Heterochromatin	middle	shelve	SYN2	down-expressed in cancer	-0.6401	9.21E-65
cg19130973	Heterochromatin	middle	shore	PPARG	down-expressed in cancer	-0.6008	1.51E-55
cg14266527	Heterochromatin	middle	CpG	SH3D19	down-expressed in cancer	-0.6569	5.44E-69
cg06215107	Heterochromatin	middle	CpG	SH3D19	down-expressed in cancer	-0.6388	1.82E-64
cg09317554	Heterochromatin	middle	CpG	SH3D19	down-expressed in cancer	-0.6288	5.01E-62
cg15739437	Repressed	hypo	shore	TSLP	down-expressed in cancer	0.6884	6.85E-78
cg18796287	Transcribed	middle	CpG	ECSCR	down-expressed in cancer	-0.6367	6.00E-64
cg04104695	Enhancer	middle	shore	LRRTM2	down-expressed in cancer	-0.6029	5.61E-56
cg26584034	Enhancer	hypo	sea	CCDC69	down-expressed in cancer	0.6952	7.09E-80
cg02925601	Heterochromatin	hyper	shore	NKAPL	down-expressed in cancer	-0.6381	2.66E-64
cg11517269	Heterochromatin	middle	sea	NKAPL	down-expressed in cancer	-0.6700	1.43E-72
cg18105139	Heterochromatin	middle	sea	NKAPL	down-expressed in cancer	-0.6343	2.31E-63
cg03597347	Heterochromatin	hyper	sea	NKAPL	down-expressed in cancer	-0.6455	3.79E-66
cg17849569	Heterochromatin	middle	sea	NKAPL	down-expressed in cancer	-0.6235	9.63E-61
cg12740337	Heterochromatin	middle	sea	NKAPL	down-expressed in cancer	-0.6508	1.83E-67
cg12172441	Heterochromatin	hyper	shore	NKAPL	down-expressed in cancer	-0.6133	3.15E-58
cg17384889	Heterochromatin	hyper	CpG	NKAPL	down-expressed in cancer	-0.6739	1.09E-73
cg18694169	Heterochromatin	hyper	CpG	NKAPL	down-expressed in cancer	-0.6928	3.37E-79
cg10253847	Heterochromatin	hyper	CpG	NKAPL	down-expressed in cancer	-0.6786	4.74E-75
cg01031101	Heterochromatin	hyper	CpG	NKAPL	down-expressed in cancer	-0.6567	5.60E-69
cg09523275	Heterochromatin	hyper	CpG	NKAPL	down-expressed in cancer	-0.6476	1.08E-66
cg18675097	Heterochromatin	hyper	CpG	NKAPL	down-expressed in cancer	-0.7369	5.37E-94
cg02578944	Heterochromatin	middle	CpG	NKAPL	down-expressed in cancer	-0.6071	6.05E-57
cg00448814	Heterochromatin	middle	CpG	NKAPL	down-expressed in cancer	-0.6369	5.26E-64
cg19400926	Enhancer	hypo	shore	NKAPL	down-expressed in cancer	0.6511	1.65E-67
cg17391620	Heterochromatin	middle	sea	TNXB	down-expressed in cancer	-0.6120	4.63E-58
cg10167849	CTCF+Enhancer	hypo	CpG	KIFC1	over-expressed in cancer	-0.6012	1.22E-55
cg27478167	Heterochromatin	middle	shelve	GPR146	down-expressed in cancer	-0.6013	1.17E-55
cg12593515	Heterochromatin	middle	sea	FAM126A	down-expressed in cancer	-0.6319	8.78E-63
cg00713400	Heterochromatin	middle	sea	FAM126A	down-expressed in cancer	-0.6126	3.59E-58
cg15286094	Heterochromatin	middle	sea	CAV2	down-expressed in cancer	-0.6845	9.88E-77
cg25327343	CTCF+Promoter	middle	shore	ENPP2	down-expressed in cancer	0.6967	3.15E-80
cg00139947	Transcribed	middle	CpG	GPIHBP1	down-expressed in cancer	-0.6074	5.23E-57
cg08455275	Enhancer	hypo	CpG	GPIHBP1	down-expressed in cancer	0.6826	3.39E-76
