## Supplementary material for "Unveiling epigenetic regulatory elements associated with breast cancer development": S4_Table

### Sheet: Sheet1
Table S4
Significant DNA Methylations Impacting Patient Survival
chr	start	end	cg
chr1	1183554	1183555	cg08886036
chr1	1335615	1335616	cg23643813
chr1	1541171	1541172	cg18114463
chr1	2214849	2214850	cg24518098
chr1	2278896	2278897	cg15007228
chr1	2299484	2299485	cg23022809
chr1	2306606	2306607	cg06875179
chr1	3650844	3650845	cg21000072
chr1	3790612	3790613	cg11522905
chr1	6454721	6454722	cg00158227
chr1	6455564	6455565	cg26419880
chr1	10179132	10179133	cg02390515
chr1	12602836	12602837	cg06033579
chr1	16134289	16134290	cg00953309
chr1	16648090	16648091	cg14237550
chr1	16759365	16759366	cg10966582
chr1	16759566	16759567	cg04365481
chr1	17149324	17149325	cg10432422
chr1	17149337	17149338	cg26516532
chr1	19438192	19438193	cg11962640
chr1	19438327	19438328	cg23111655
chr1	20343231	20343232	cg08024029
chr1	20343299	20343300	cg04552470
chr1	20343412	20343413	cg00346208
chr1	21901660	21901661	cg00359395
chr1	27118871	27118872	cg07359379
chr1	27562750	27562751	cg04212092
chr1	32242633	32242634	cg16985778
chr1	33161554	33161555	cg10975001
chr1	34176795	34176796	cg24411961
chr1	39478294	39478295	cg08943107
chr1	40304072	40304073	cg26791464
chr1	43304886	43304887	cg03971454
chr1	43305036	43305037	cg08928753
chr1	43435925	43435926	cg13099139
chr1	46613294	46613295	cg18690385
chr1	54220393	54220394	cg06356333
chr1	54325049	54325050	cg09820244
chr1	54548036	54548037	cg10266490
chr1	54781683	54781684	cg15645660
chr1	59178975	59178976	cg09767588
chr1	62195189	62195190	cg03731268
chr1	63318783	63318784	cg17941572
chr1	64889895	64889896	cg11743000
chr1	79006723	79006724	cg15084543
chr1	90717494	90717495	cg25026529
chr1	90725025	90725026	cg19414591
chr1	91726068	91726069	cg17080882
chr1	103108967	103108968	cg03520644
chr1	103108976	103108977	cg00172849
chr1	119896413	119896414	cg16166968
chr1	119966082	119966083	cg07568313
chr1	143905716	143905717	cg15157455
chr1	143905776	143905777	cg24437737
chr1	149163202	149163203	cg07595841
chr1	149813656	149813657	cg08636083
chr1	152312351	152312352	cg07548383
chr1	153546676	153546677	cg07245635
chr1	153955930	153955931	cg26530713
chr1	154966395	154966396	cg07818949
chr1	155295235	155295236	cg11736940
chr1	156161422	156161423	cg05047401
chr1	162632015	162632016	cg00819233
chr1	164754330	164754331	cg05341781
chr1	169427620	169427621	cg08047907
chr1	169427630	169427631	cg24808280
chr1	179090272	179090273	cg17591574
chr1	180913519	180913520	cg19708901
chr1	203556476	203556477	cg10720154
chr1	203597939	203597940	cg13557373
chr1	207885641	207885642	cg00785482
chr1	214303720	214303721	cg22796363
chr1	217925080	217925081	cg03936663
chr1	226709416	226709417	cg04503570
chr1	227561011	227561012	cg14789818
chr1	228446564	228446565	cg26345105
chr1	230822995	230822996	cg18564849
chr1	234735730	234735731	cg01101459
chr10	13338770	13338771	cg02257172
chr10	22345216	22345217	cg13933080
chr10	22345295	22345296	cg23016129
chr10	22345297	22345298	cg18247055
chr10	45427635	45427636	cg24302529
chr10	49612232	49612233	cg01295399
chr10	69730671	69730672	cg08904630
chr10	74813748	74813749	cg14906690
chr10	75043911	75043912	cg14462779
chr10	79177041	79177042	cg10427868
chr10	79221362	79221363	cg04716021
chr10	86957607	86957608	cg08220966
chr10	92045833	92045834	cg10530889
chr10	92045925	92045926	cg07028396
chr10	100065361	100065362	cg19754520
chr10	100115271	100115272	cg18267049
chr10	100519933	100519934	cg23725321
chr10	100830083	100830084	cg08823110
chr10	100830644	100830645	cg06379721
chr10	101047461	101047462	cg26167841
chr10	103615444	103615445	cg22603555
chr10	117139777	117139778	cg08833577
chr10	117139780	117139781	cg26595643
chr10	118595748	118595749	cg02531437
chr10	118595750	118595751	cg10661615
chr10	119818018	119818019	cg08338216
chr10	123117722	123117723	cg24845175
chr10	125093788	125093789	cg15205441
chr10	132784380	132784381	cg25756406
chr10	132784848	132784849	cg11174855
chr10	132784992	132784993	cg04436469
chr11	608991	608992	cg13234275
chr11	1000632	1000633	cg06272648
chr11	1291870	1291871	cg23595571
chr11	2883433	2883434	cg11944284
chr11	2909255	2909256	cg04726200
chr11	3147558	3147559	cg14991004
chr11	6497329	6497330	cg16322014
chr11	6497347	6497348	cg22908616
chr11	9754311	9754312	cg05804846
chr11	12845906	12845907	cg06829681
chr11	14905458	14905459	cg03486485
chr11	18209356	18209357	cg15887459
chr11	31824092	31824093	cg03405909
chr11	32431062	32431063	cg13641903
chr11	46591194	46591195	cg19244380
chr11	46918966	46918967	cg09242181
chr11	49558522	49558523	cg09176539
chr11	60852870	60852871	cg04096519
chr11	62688358	62688359	cg01596963
chr11	62790056	62790057	cg26192720
chr11	62879551	62879552	cg15795544
chr11	64313958	64313959	cg07204662
chr11	64314028	64314029	cg26647291
chr11	65047476	65047477	cg05462570
chr11	65048170	65048171	cg15000841
chr11	65559254	65559255	cg11171811
chr11	67711233	67711234	cg11286653
chr11	67991283	67991284	cg20129806
chr11	68437867	68437868	cg06210783
chr11	69658377	69658378	cg10287485
chr11	70711340	70711341	cg16516712
chr11	70804416	70804417	cg16312514
chr11	77040325	77040326	cg04058752
chr11	92969487	92969488	cg01722932
chr11	117171761	117171762	cg19988354
chr11	119671832	119671833	cg00499837
chr11	120219314	120219315	cg00406023
chr12	1865002	1865003	cg27649194
chr12	6327510	6327511	cg14858786
chr12	6554516	6554517	cg24853956
chr12	6620552	6620553	cg25136495
chr12	21942177	21942178	cg18556676
chr12	47968256	47968257	cg24541176
chr12	48994629	48994630	cg25950278
chr12	49544214	49544215	cg09239106
chr12	49625893	49625894	cg20975682
chr12	49825500	49825501	cg14405137
chr12	50271991	50271992	cg17046586
chr12	50923592	50923593	cg04477962
chr12	52010367	52010368	cg19374752
chr12	52010377	52010378	cg06611426
chr12	52082289	52082290	cg13858394
chr12	52082433	52082434	cg19107511
chr12	53096568	53096569	cg06559575
chr12	54055129	54055130	cg16370398
chr12	54079750	54079751	cg26407571
chr12	56020706	56020707	cg00026033
chr12	56237919	56237920	cg23759554
chr12	57135606	57135607	cg10233454
chr12	57136317	57136318	cg16766632
chr12	57609602	57609603	cg07132223
chr12	57609991	57609992	cg03309176
chr12	57610142	57610143	cg15409097
chr12	57869378	57869379	cg04792034
chr12	63821831	63821832	cg27454064
chr12	75877827	75877828	cg09314702
chr12	106955077	106955078	cg10082647
chr12	108827456	108827457	cg22522688
chr12	108827631	108827632	cg23126152
chr12	111445565	111445566	cg13116789
chr12	113475890	113475891	cg26469608
chr12	113478841	113478842	cg08658787
chr12	120241815	120241816	cg11510131
chr12	121274358	121274359	cg05492502
chr12	121279934	121279935	cg27269936
chr12	121281263	121281264	cg13839391
chr12	124438181	124438182	cg09132240
chr12	124507915	124507916	cg06242243
chr12	128853989	128853990	cg00901320
chr12	130442711	130442712	cg16086237
chr12	130455520	130455521	cg07703756
chr13	25047597	25047598	cg23760687
chr13	27638711	27638712	cg13799919
chr13	31035838	31035839	cg03307103
chr13	31208473	31208474	cg07005067
chr13	52847553	52847554	cg05336395
chr13	57632924	57632925	cg14427009
chr13	57633725	57633726	cg26444528
chr13	99972025	99972026	cg24259244
chr13	99972039	99972040	cg24136205
chr13	102878690	102878691	cg10628699
chr13	112067636	112067637	cg16705627
chr13	112068405	112068406	cg19802138
chr13	113051187	113051188	cg14460195
chr13	113472768	113472769	cg00781839
chr13	113472891	113472892	cg15698065
chr14	20435251	20435252	cg02852670
chr14	20435396	20435397	cg19635505
chr14	20435452	20435453	cg10982443
chr14	22849783	22849784	cg14926965
chr14	23548846	23548847	cg04399988
chr14	23576065	23576066	cg04839289
chr14	24131291	24131292	cg06429887
chr14	24398285	24398286	cg20911718
chr14	28774484	28774485	cg23302649
chr14	35363104	35363105	cg06807696
chr14	36654573	36654574	cg07068674
chr14	36654813	36654814	cg13023870
chr14	36667078	36667079	cg23683588
chr14	56810071	56810072	cg06966811
chr14	60507321	60507322	cg10755235
chr14	63874460	63874461	cg16725974
chr14	64196965	64196966	cg10018167
chr14	68394378	68394379	cg18207011
chr14	68922236	68922237	cg20505457
chr14	75437940	75437941	cg15513708
chr14	75522404	75522405	cg15645309
chr14	95714316	95714317	cg07445246
chr14	102893775	102893776	cg23020514
chr14	103705887	103705888	cg00995807
chr14	103724413	103724414	cg03509898
chr14	104698849	104698850	cg16147932
chr14	104699393	104699394	cg07155724
chr14	104777934	104777935	cg07160992
chr14	105153364	105153365	cg13617301
chr14	105575496	105575497	cg16422365
chr15	22952898	22952899	cg25409809
chr15	32641803	32641804	cg12134633
chr15	41024554	41024555	cg03713668
chr15	42457138	42457139	cg03402235
chr15	42457550	42457551	cg06794543
chr15	42457687	42457688	cg12492087
chr15	51884492	51884493	cg22584911
chr15	52795959	52795960	cg23709476
chr15	58499058	58499059	cg24654177
chr15	59993492	59993493	cg00400448
chr15	69876713	69876714	cg12313892
chr15	73922942	73922943	cg22242148
chr15	74318342	74318343	cg21241424
chr15	85642780	85642781	cg16085649
chr15	85766351	85766352	cg06371489
chr15	85771970	85771971	cg12058064
chr16	515623	515624	cg05375100
chr16	920310	920311	cg09851343
chr16	1531128	1531129	cg04905421
chr16	1558809	1558810	cg04590303
chr16	1561051	1561052	cg00799748
chr16	2853107	2853108	cg16701914
chr16	3160356	3160357	cg08289130
chr16	3295075	3295076	cg05652445
chr16	3295604	3295605	cg08555866
chr16	4258069	4258070	cg07141215
chr16	4337407	4337408	cg08602528
chr16	4501146	4501147	cg06605704
chr16	8712896	8712897	cg00231389
chr16	9013342	9013343	cg00970396
chr16	10818688	10818689	cg26952618
chr16	10818861	10818862	cg09684846
chr16	13935599	13935600	cg08296903
chr16	22327338	22327339	cg06145862
chr16	28572564	28572565	cg07298257
chr16	28866338	28866339	cg02043105
chr16	30399108	30399109	cg01392867
chr16	30948109	30948110	cg07599144
chr16	31042168	31042169	cg02264079
chr16	31224503	31224504	cg10085057
chr16	31471525	31471526	cg03998066
chr16	57518144	57518145	cg03057173
chr16	57646219	57646220	cg26955845
chr16	67406380	67406381	cg06139166
chr16	67944255	67944256	cg09581611
chr16	69276358	69276359	cg02550308
chr16	70726091	70726092	cg07671622
chr16	75253017	75253018	cg05389731
chr16	81492756	81492757	cg16583186
chr16	81572337	81572338	cg05887079
chr16	81698043	81698044	cg00739667
chr16	87427004	87427005	cg02896970
chr16	87918557	87918558	cg08928494
chr16	89286242	89286243	cg27372713
chr16	89291333	89291334	cg09220891
chr16	89317206	89317207	cg02415470
chr16	89576506	89576507	cg16616467
chr16	89798754	89798755	cg10011746
chr17	1783377	1783378	cg09940188
chr17	1783443	1783444	cg23679982
chr17	4972232	4972233	cg02990439
chr17	6755409	6755410	cg03419151
chr17	7017379	7017380	cg17415576
chr17	7018146	7018147	cg21040575
chr17	7929362	7929363	cg15951188
chr17	7929446	7929447	cg13377102
chr17	8153649	8153650	cg04658021
chr17	8479623	8479624	cg22588546
chr17	10729544	10729545	cg02025583
chr17	15917702	15917703	cg16052975
chr17	15917816	15917817	cg11731596
chr17	17575786	17575787	cg03421358
chr17	17769161	17769162	cg15246895
chr17	18247821	18247822	cg06554744
chr17	34157008	34157009	cg19942495
chr17	39868141	39868142	cg09639931
chr17	40093099	40093100	cg09304381
chr17	42521448	42521449	cg22160735
chr17	43209618	43209619	cg15707978
chr17	44384892	44384893	cg00062245
chr17	47253512	47253513	cg12537162
chr17	47696314	47696315	cg26631178
chr17	48718936	48718937	cg16700282
chr17	49634777	49634778	cg26589351
chr17	57473252	57473253	cg08677210
chr17	61454836	61454837	cg10606834
chr17	61454945	61454946	cg14823851
chr17	64006982	64006983	cg20701457
chr17	64043079	64043080	cg17172761
chr17	72220042	72220043	cg21000227
chr17	73365755	73365756	cg16050897
chr17	75476097	75476098	cg06381455
chr17	75509936	75509937	cg04662056
chr17	75509957	75509958	cg21793127
chr17	76022384	76022385	cg22608492
chr17	76022429	76022430	cg00282731
chr17	76540187	76540188	cg07267550
chr17	76709724	76709725	cg12472603
chr17	77200858	77200859	cg08890627
chr17	77389004	77389005	cg17840501
chr17	77476086	77476087	cg14530006
chr17	78723530	78723531	cg27566403
chr17	78723553	78723554	cg06607764
chr17	80095446	80095447	cg27399481
chr17	80834770	80834771	cg19122260
chr17	80859459	80859460	cg04191427
chr17	81064912	81064913	cg10063663
chr17	81286163	81286164	cg22186315
chr17	81648522	81648523	cg18268547
chr17	82602222	82602223	cg19277182
chr17	82602758	82602759	cg20009461
chr17	82805454	82805455	cg20271620
chr17	82807641	82807642	cg10514113
chr17	82807684	82807685	cg18699524
chr17	82846073	82846074	cg15711404
chr17	82846250	82846251	cg07450698
chr18	13641895	13641896	cg04967578
chr18	47248552	47248553	cg08076830
chr18	59264850	59264851	cg19165390
chr18	72869226	72869227	cg13644317
chr18	72869572	72869573	cg06544405
chr18	78978717	78978718	cg01692233
chr19	1580505	1580506	cg00402516
chr19	1828125	1828126	cg15904939
chr19	2555793	2555794	cg18554395
chr19	2859155	2859156	cg12277416
chr19	6210907	6210908	cg23281340
chr19	6467399	6467400	cg24007193
chr19	7615557	7615558	cg08098964
chr19	7682334	7682335	cg24699296
chr19	8403565	8403566	cg10404601
chr19	9498719	9498720	cg18568589
chr19	12513865	12513866	cg08204783
chr19	12555503	12555504	cg24932585
chr19	13978818	13978819	cg00010445
chr19	13979498	13979499	cg03624195
chr19	14560700	14560701	cg25685510
chr19	16200566	16200567	cg08248297
chr19	18123901	18123902	cg26325791
chr19	18233710	18233711	cg15215348
chr19	18461693	18461694	cg23259813
chr19	18650322	18650323	cg19839325
chr19	19514455	19514456	cg25352836
chr19	19528744	19528745	cg12861170
chr19	19528759	19528760	cg22782873
chr19	35126915	35126916	cg23866403
chr19	35138672	35138673	cg12196406
chr19	35139375	35139376	cg18503912
chr19	35139451	35139452	cg17540545
chr19	35756966	35756967	cg13558754
chr19	37790543	37790544	cg13350173
chr19	38596093	38596094	cg07501988
chr19	39308397	39308398	cg26910511
chr19	40413558	40413559	cg01447828
chr19	42096126	42096127	cg18397073
chr19	42278372	42278373	cg19577671
chr19	43498564	43498565	cg17715641
chr19	44758551	44758552	cg17883035
chr19	44913112	44913113	cg13496662
chr19	45447167	45447168	cg19419246
chr19	46700839	46700840	cg26578910
chr19	47221325	47221326	cg22034968
chr19	48480343	48480344	cg15246590
chr19	48991514	48991515	cg22645062
chr19	55113816	55113817	cg02474116
chr19	55161145	55161146	cg18417954
chr19	55285810	55285811	cg27389454
chr19	55704060	55704061	cg10606127
chr19	56642934	56642935	cg15808426
chr19	56643494	56643495	cg19526659
chr19	58118534	58118535	cg14231297
chr19	58203984	58203985	cg07815836
chr19	58204310	58204311	cg19416570
chr19	58204637	58204638	cg26698460
chr19	58204665	58204666	cg22720790
chr19	58367689	58367690	cg02749105
chr2	3314089	3314090	cg04951371
chr2	3314157	3314158	cg21557724
chr2	3314268	3314269	cg14461974
chr2	3586285	3586286	cg00716848
chr2	9261233	9261234	cg17746316
chr2	9393477	9393478	cg21821308
chr2	27078384	27078385	cg19399165
chr2	43044552	43044553	cg07621853
chr2	43251604	43251605	cg10101600
chr2	45861186	45861187	cg12598524
chr2	47067919	47067920	cg02596427
chr2	65070113	65070114	cg00018198
chr2	70112626	70112627	cg14811806
chr2	70964988	70964989	cg22697962
chr2	74385547	74385548	cg20874785
chr2	74436471	74436472	cg15144153
chr2	86028681	86028682	cg24062526
chr2	98823385	98823386	cg20666917
chr2	104862346	104862347	cg17912835
chr2	120654429	120654430	cg13283952
chr2	130213367	130213368	cg00366531
chr2	158686299	158686300	cg16705395
chr2	174026066	174026067	cg10256255
chr2	174026121	174026122	cg03148124
chr2	176116608	176116609	cg05979020
chr2	176121931	176121932	cg14410016
chr2	189879548	189879549	cg21751145
chr2	197164608	197164609	cg07683388
chr2	200586580	200586581	cg22953017
chr2	201619297	201619298	cg11052143
chr2	208124524	208124525	cg22399133
chr2	217816835	217816836	cg05386769
chr2	218259548	218259549	cg18581950
chr2	237739270	237739271	cg04723343
chr2	239250052	239250053	cg01114124
chr2	239312909	239312910	cg08107308
chr2	240520430	240520431	cg16909733
chr2	240520585	240520586	cg03743720
chr2	241770835	241770836	cg20502417
chr20	4898615	4898616	cg22147446
chr20	25082416	25082417	cg19592637
chr20	35174671	35174672	cg16430687
chr20	35467425	35467426	cg05832377
chr20	45316961	45316962	cg09854007
chr20	46011714	46011715	cg26132320
chr20	62285928	62285929	cg10925829
chr20	63952202	63952203	cg12778178
chr21	10521121	10521122	cg24059033
chr21	43479259	43479260	cg12003230
chr22	20249228	20249229	cg08753951
chr22	42290013	42290014	cg21131343
chr22	44729338	44729339	cg16326073
chr22	44729786	44729787	cg10546065
chr22	44730160	44730161	cg07911361
chr22	50215848	50215849	cg11051022
chr22	50578209	50578210	cg19112186
chr22	50578274	50578275	cg24363820
chr3	9552580	9552581	cg11084334
chr3	11557504	11557505	cg23079727
chr3	11583680	11583681	cg19778015
chr3	13419118	13419119	cg20945261
chr3	27724518	27724519	cg19426522
chr3	37766211	37766212	cg11390741
chr3	37968900	37968901	cg08171483
chr3	45559963	45559964	cg15765353
chr3	46677489	46677490	cg15726123
chr3	47322707	47322708	cg09356020
chr3	48130425	48130426	cg27405988
chr3	49172788	49172789	cg14526039
chr3	50247960	50247961	cg17755730
chr3	50322547	50322548	cg05118960
chr3	50322745	50322746	cg03051392
chr3	50323259	50323260	cg27091787
chr3	52649723	52649724	cg15690379
chr3	52835272	52835273	cg12941836
chr3	57152255	57152256	cg25198340
chr3	58425109	58425110	cg09627520
chr3	113623553	113623554	cg27504195
chr3	125120796	125120797	cg11591485
chr3	129974542	129974543	cg11940285
chr3	129974646	129974647	cg22512438
chr3	147391056	147391057	cg16768018
chr3	160450202	160450203	cg15618978
chr3	178060513	178060514	cg19893473
chr3	179181382	179181383	cg14553895
chr3	179189867	179189868	cg13435326
chr3	184339055	184339056	cg08075452
chr3	184581651	184581652	cg02573551
chr3	189829501	189829502	cg09085792
chr3	195209441	195209442	cg24042854
chr3	195209583	195209584	cg03170670
chr3	197354783	197354784	cg14875327
chr4	8394436	8394437	cg18631798
chr4	8394573	8394574	cg27080986
chr4	13537183	13537184	cg18609078
chr4	46993186	46993187	cg24394172
chr4	48490828	48490829	cg17953764
chr4	48490831	48490832	cg02662828
chr4	76210552	76210553	cg13870520
chr4	80207080	80207081	cg22270027
chr4	123401216	123401217	cg08251025
chr4	123402207	123402208	cg21353144
chr4	140470046	140470047	cg03645522
chr4	150579883	150579884	cg03729251
chr4	150580146	150580147	cg14266527
chr4	150582436	150582437	cg25718696
chr4	150582986	150582987	cg02075410
chr4	150583573	150583574	cg06215107
chr4	150583768	150583769	cg01012445
chr4	190041094	190041095	cg22288613
chr5	1295622	1295623	cg11625005
chr5	7080697	7080698	cg17566002
chr5	14487894	14487895	cg21151287
chr5	42943928	42943929	cg27649348
chr5	42944355	42944356	cg01025774
chr5	51377896	51377897	cg05501996
chr5	56108352	56108353	cg15667493
chr5	71719091	71719092	cg22517388
chr5	77636191	77636192	cg26365545
chr5	95895889	95895890	cg19753607
chr5	132873447	132873448	cg02081065
chr5	135028187	135028188	cg04223420
chr5	135028283	135028284	cg07274716
chr5	135028697	135028698	cg00396667
chr5	139378650	139378651	cg01742263
chr5	139395094	139395095	cg15911153
chr5	139679164	139679165	cg04104695
chr5	140801336	140801337	cg11429969
chr5	140801341	140801342	cg08288811
chr5	140801489	140801490	cg07463541
chr5	140834553	140834554	cg17508591
chr5	140883501	140883502	cg18134262
chr5	141215719	141215720	cg05476956
chr5	141304114	141304115	cg07039560
chr5	141304200	141304201	cg27320005
chr5	141344117	141344118	cg18839637
chr5	141344291	141344292	cg25657261
chr5	141345668	141345669	cg16572603
chr5	141372041	141372042	cg24922090
chr5	141375688	141375689	cg09029624
chr5	141399867	141399868	cg17022953
chr5	141409883	141409884	cg06757405
chr5	141419191	141419192	cg02707176
chr5	141419738	141419739	cg27630202
chr5	141431353	141431354	cg09639151
chr5	141431535	141431536	cg23244790
chr5	141680323	141680324	cg21768042
chr5	143401128	143401129	cg08845721
chr5	149387411	149387412	cg16319860
chr5	150590017	150590018	cg23058998
chr5	150619471	150619472	cg26504529
chr5	150619687	150619688	cg07433178
chr5	151030446	151030447	cg23321140
chr5	172683576	172683577	cg06933824
chr5	172748852	172748853	cg09464735
chr5	173355841	173355842	cg11682083
chr5	176528523	176528524	cg05517697
chr5	176528577	176528578	cg27658698
chr5	177400160	177400161	cg14621323
chr5	177400391	177400392	cg01287088
chr5	178144021	178144022	cg24187797
chr5	178165760	178165761	cg25087499
chr5	179793544	179793545	cg16361890
chr5	179793588	179793589	cg26683398
chr6	1635376	1635377	cg07714812
chr6	3737657	3737658	cg07241170
chr6	5205308	5205309	cg22365132
chr6	10882872	10882873	cg10074727
chr6	24930743	24930744	cg04094225
chr6	26743488	26743489	cg13826452
chr6	27864178	27864179	cg09032630
chr6	28091011	28091012	cg11517269
chr6	28091078	28091079	cg18105139
chr6	28091131	28091132	cg03597347
chr6	28091133	28091134	cg17849569
chr6	28091195	28091196	cg12740337
chr6	28259301	28259302	cg18694169
chr6	28259307	28259308	cg10253847
chr6	28259704	28259705	cg00448814
chr6	30071221	30071222	cg16582419
chr6	30071229	30071230	cg23793213
chr6	30071233	30071234	cg12736877
chr6	30071236	30071237	cg24637044
chr6	30071248	30071249	cg01286685
chr6	30071250	30071251	cg05563515
chr6	31558084	31558085	cg21053741
chr6	31558117	31558118	cg21587837
chr6	31631383	31631384	cg09313188
chr6	31633449	31633450	cg08367659
chr6	31715343	31715344	cg10189661
chr6	31766329	31766330	cg10158997
chr6	31766370	31766371	cg05239811
chr6	31766415	31766416	cg13187827
chr6	31766455	31766456	cg25264948
chr6	31766681	31766682	cg23526676
chr6	31797306	31797307	cg24235613
chr6	31797418	31797419	cg05680240
chr6	32148876	32148877	cg14644001
chr6	32169340	32169341	cg25280041
chr6	34002184	34002185	cg26361999
chr6	34514702	34514703	cg17674042
chr6	36230696	36230697	cg17477273
chr6	41408866	41408867	cg00091064
chr6	42178113	42178114	cg09613495
chr6	42178314	42178315	cg05730368
chr6	42925429	42925430	cg16656493
chr6	43769070	43769071	cg01298514
chr6	43769236	43769237	cg18022921
chr6	77462974	77462975	cg00181439
chr6	99618822	99618823	cg00792513
chr6	117263652	117263653	cg16108230
chr6	125793507	125793508	cg14387182
chr6	145206326	145206327	cg07198369
chr7	772061	772062	cg27384070
chr7	777502	777503	cg27478167
chr7	808733	808734	cg22881834
chr7	1054627	1054628	cg11360546
chr7	1229749	1229750	cg09141965
chr7	1990097	1990098	cg05342467
chr7	2598382	2598383	cg20133191
chr7	2714191	2714192	cg27177779
chr7	4690289	4690290	cg01541347
chr7	4747312	4747313	cg25594100
chr7	6754192	6754193	cg10388456
chr7	22193541	22193542	cg12593515
chr7	22193588	22193589	cg00713400
chr7	32732820	32732821	cg23257859
chr7	35455079	35455080	cg03506028
chr7	36154785	36154786	cg10056482
chr7	36154966	36154967	cg26556065
chr7	44088619	44088620	cg16073408
chr7	45088600	45088601	cg18500300
chr7	55570026	55570027	cg21959598
chr7	73300455	73300456	cg08912238
chr7	101238705	101238706	cg07651914
chr7	101936649	101936650	cg06173663
chr7	102300706	102300707	cg15355015
chr7	111090749	111090750	cg19798735
chr7	111091145	111091146	cg09837977
chr7	111091471	111091472	cg06545367
chr7	117020159	117020160	cg15286094
chr7	117479583	117479584	cg09626894
chr7	129126320	129126321	cg02365945
chr7	130400226	130400227	cg01539484
chr7	143391379	143391380	cg04884579
chr7	151240217	151240218	cg10030458
chr7	152136444	152136445	cg07367144
chr8	691479	691480	cg07004744
chr8	1501331	1501332	cg12618806
chr8	7792580	7792581	cg02195405
chr8	23009459	23009460	cg05638250
chr8	24914820	24914821	cg20585869
chr8	26641314	26641315	cg07581623
chr8	38683134	38683135	cg20684375
chr8	39314578	39314579	cg14742937
chr8	39314580	39314581	cg19659741
chr8	39314592	39314593	cg11199639
chr8	39314601	39314602	cg07387286
chr8	85438966	85438967	cg22927247
chr8	98428051	98428052	cg14486338
chr8	130348325	130348326	cg06224178
chr8	133238694	133238695	cg09912552
chr8	139736782	139736783	cg16531664
chr8	140626699	140626700	cg10649706
chr8	143495015	143495016	cg11303301
chr8	143518475	143518476	cg07557903
chr8	143518516	143518517	cg13191508
chr8	143538613	143538614	cg04268373
chr8	145007953	145007954	cg07013148
chr9	34370837	34370838	cg01746241
chr9	34653583	34653584	cg21504624
chr9	34654293	34654294	cg03662459
chr9	127122178	127122179	cg11213150
chr9	127528875	127528876	cg13521205
chr9	128091054	128091055	cg13983182
chr9	130892464	130892465	cg13406593
chr9	137786754	137786755	cg00004429
chrX	101191394	101191395	cg27441045
chrX	101191507	101191508	cg15198729
chrX	107272649	107272650	cg06462727
