## Supplementary material for "Unveiling epigenetic regulatory elements associated with breast cancer development": S5_Table

### Sheet: Arkusz1
Table S5
Association of 46 up-regulated miRNAs and their top targets having spearman coorelation value less than equal to -0.2
miRNA	Gene Symbol	Spearman Coorelation	p-value	miRNA	Gene Symbol	Spearman Coorelation	p-value
hsa-mir-139	ORAI3	-0.27	1.36e-10	hsa-mir-495	NDUFS2	-0.29	8.83e-12
	ARL3	-0.25	2.77e-09		MS4A2	-0.27	1.17e-10
	GPD1L	-0.23	6.83e-08		FAM161B	-0.27	1.32e-10
hsa-mir-10b	SKA1	-0.41	1.55e-23	hsa-mir-379	NECTIN2	-0.49	1.21e-33
	BUB1	-0.39	3.41e-21		SYAP1	-0.47	2.99e-31
	GINS4	-0.38	5.65e-20		MICAL2	-0.47	1.08e-30
hsa-mir-145	COL11A1	-0.44	7.82e-27	hsa-mir-452	PDXDC1	-0.41	2.39e-23
	SOX12	-0.39	4.22e-21		INHBA	-0.4	2.32e-22
	FN1	-0.37	3.9e-19		SULF1	-0.39	2.91e-20
hsa-mir-99a	CTDSPL	-0.37	1.3e-18	hsa-mir-665	POR	-0.3	8.89e-13
	NOVA1	-0.32	3.8e-14		LMNB2	-0.3	1.18e-12
	HLF	-0.29	4.76e-12		TICRR	-0.28	6.95e-11
hsa-mir-486	TMEM63B	-0.32	4.21e-14	hsa-mir-1468	PTBP1	-0.42	3.56e-24
	GRHL2	-0.3	9.85e-13		GTPBP3	-0.41	3.59e-23
	E2F1	-0.28	4.81e-11		EIF2AK1	-0.41	1.17e-22
hsa-mir-140	GJB2	-0.57	4.48e-47	hsa-mir-28	RSBN1L	-0.26	1.16e-09
	CEMIP	-0.54	1.28e-41		ARIH1	-0.25	9.72e-09
	UBE2C	-0.5	2.12e-35		TMED4	-0.24	3.32e-08
hsa-mir-204	COQ10A	-0.43	2.04e-25		FOXA1	-0.46	2.28e-29
	CAMK1	-0.41	7.06e-23	hsa-mir-511-2	MATN3	-0.42	5.7e-24
	NAP1L5	-0.38	1.29e-19		JPT2	-0.41	3.15e-23
hsa-let-7c	GINS1	-0.36	2.03e-17	hsa-mir-497	ESRP1	-0.28	8.32e-11
	AURKB	-0.36	2.08e-17		HSP90AB1	-0.27	2.75e-10
	RRM2	-0.35	7.29e-17		ANKRD46	-0.26	1.47e-09
hsa-mir-125b-2	NUP210	-0.52	2.85e-38	hsa-mir-126	DTL	-0.53	1.03e-40
	KIF18B	-0.46	5.6e-29		NCAPG	-0.51	3.91e-36
	PGP	-0.45	1.02e-27		ANAPC7	-0.5	9.47e-35
hsa-mir-100	GNG5	-0.35	3.92e-17	hsa-mir-130a	TCEAL5	-0.58	2.42e-48
	HNRNPAB	-0.35	5.37e-17		PTPRB	-0.57	8.64e-47
	CDC25A	-0.34	8.66e-16		PLSCR4	-0.56	1.42e-44
hsa-mir-144	HNRNPU	-0.39	7.99e-21	hsa-mir-377	TMED2	-0.35	7.17e-17
	THUMPD3	-0.38	1.1e-19		FKBP4	-0.35	1.96e-16
	TFG	-0.37	1.82e-18		EAF1	-0.31	1.64e-13
hsa-mir-125b-1	KIF21B	-0.24	1.19e-08	hsa-mir-218-2	CLEC5A	-0.24	1.08e-08
	FAM78A	-0.23	4.83e-08		MTCH2	-0.24	1.9e-08
	NFAM1	-0.23	5.44e-08		BIRC5	-0.23	1.53e-07
hsa-mir-383	MCUR1	-0.27	2.08e-10	hsa-mir-143	PDE11A	-0.45	1.6e-27
	CISD2	-0.27	4.85e-10		SCN4B	-0.42	7.37e-24
	LETM1	-0.24	1.48e-08		NOVA1	-0.41	5.01e-23
hsa-mir-195	VEGFC	-0.28	3.52e-11	hsa-mir-770	CNRIP1	-0.49	4.98e-33
	SH3D19	-0.28	4.3e-11		DCN	-0.47	5.45e-31
	CNN1	-0.28	8.59e-11		KLHL3	-0.46	1.64e-29
hsa-mir-335	RHOJ	-0.49	1.81e-33	hsa-mir-10a	LCA5	-0.42	4.3e-24
	ERG	-0.49	3.12e-33		CNN1	-0.42	6.63e-24
	SCN3B	-0.48	9.85e-33		SSPN	-0.38	4.85e-20
hsa-mir-1258	ATF7	-0.24	1.26e-08	hsa-mir-224	PRRC1	-0.44	1.45e-26
	EFCAB14	-0.21	1.13e-06		COL11A1	-0.42	4.83e-24
	FSIP1	-0.3	1.46e-12		BCDIN3D	-0.42	7.19e-24
hsa-mir-551b	TMEM9B	-0.27	3.22e-10	hsa-mir-329-1	MIDN	-0.28	3.78e-11
	SKP1	-0.24	1.35e-08		SLC18A2	-0.26	1.29e-09
hsa-mir-101-2	RAB1A	-0.4	2.73e-22		RND1	-0.26	1.88e-09
	ERO1A	-0.35	4.71e-17	hsa-mir-676	RAB3A	-0.24	1.55e-08
	ACTR3	-0.34	8.92e-16		PRR13	-0.23	5.91e-08
hsa-mir-337	HAPLN1	-0.31	1.21e-13		MORF4L2	-0.23	1.49e-07
	SLC44A1	-0.3	1e-12	hsa-mir-488	NUP210	-0.4	7.01e-22
	CETN2	-0.28	5.02e-11		ATAD2	-0.33	2.09e-15
hsa-mir-381	RABGGTB	-0.24	4.12e-08		GTPBP3	-0.31	1.42e-13
	MRS2	-0.22	3.55e-07	hsa-mir-211	CAVIN2	-0.7	1.33e-78
	GFPT1	-0.21	7.9e-07		TAL1	-0.68	6.95e-74
hsa-mir-193a	SVEP1	-0.49	3.75e-34		SHE	-0.67	2.17e-71
	TNS1	-0.49	5.77e-34	hsa-mir-376c	NIPA1	-0.23	1.43e-07
	AOC3	-0.49	9.1e-33		RPRD1A	-0.22	2.07e-07
hsa-mir-3199-2	RAB26	-0.37	1.5e-18		ADIPOR1	-0.22	3.75e-07
	MCCC2	-0.33	2.64e-15	hsa-mir-22	HNMT	-0.21	6.89e-07
	PAGR1	-0.33	8.72e-15	hsa-mir-1247	PTPRN2	-0.26	6.75e-10
hsa-mir-215	ZNRF3	-0.22	4.6e-07
