## Supplementary material for "Unveiling epigenetic regulatory elements associated with breast cancer development": S6_Table

### Sheet: Arkusz1
Table S6
miRNA-mRNA association for the top 50 interacting mRNAs coming from the protein-protein interacting network
miRNA	Gene	Node Degree	miRNA	Gene	Node Degree
hsa-mir-140, hsa-mir-495	CDK1	186	hsa-mir-511-2	CCND1	105
hsa-mir-379	CCNB1	166	hsa-mir-126	KRAS	104
hsa-mir-224	BRCA1	153	hsa-mir-224, hsa-mir-379	MDM2	104
hsa-mir-218-2, hsa-mir-495	CCNA2	150	hsa-mir-144	NPM1	104
hsa-let-7c	PLK1	147	hsa-mir-126, hsa-mir-376c, hsa-mir-377	DTL	103
hsa-let-7c	AURKB	146	hsa-let-7c	DLGAP5	101
hsa-mir-495	CHEK1	141	hsa-mir-10b	SRC	101
hsa-mir-140	AURKA	134	hsa-mir-140	CENPA	99
hsa-mir-224, hsa-mir-551b	ESR1	134	hsa-mir-126	MELK	99
hsa-mir-495	CDC6	132	hsa-mir-486	NUF2	97
hsa-mir-10b, hsa-mir-495	BUB1	126	hsa-mir-488	RRM1	96
hsa-let-7c	CCNB2	126	hsa-mir-101-2, hsa-mir-144, hsa-mir-495	KPNA2	95
hsa-mir-10b	MCM7	124	hsa-mir-126	SMC2	95
hsa-mir-486	BUB1B	120	hsa-mir-1468	PLK4	94
hsa-mir-101-2, hsa-mir-144, hsa-mir-1468	EZH2	120	hsa-mir-144	SMARCA4	94
hsa-mir-10b	EXO1	118	hsa-let-7c, hsa-mir-100, hsa-mir-665	CDC25A	93
hsa-mir-101-2	MAD2L1	118	hsa-mir-101-2, hsa-mir-144, hsa-mir-1468	CEP55	93
hsa-mir-140	UBE2C	118	hsa-mir-101-2, hsa-mir-145	PBK	93
hsa-mir-126, hsa-mir-497	NCAPG	116	hsa-let-7c, hsa-mir-101-2, hsa-mir-126, hsa-mir-140	CASP3	92
hsa-let-7c	RRM2	115	hsa-let-7c	HIF1A	92
hsa-mir-218-2	BIRC5	114	hsa-let-7c	ESPL1	91
hsa-mir-379, hsa-mir-495	HSPA5	114	hsa-mir-126	NCAPH	91
hsa-mir-452	KIF20A	112	hsa-mir-144	TRIP13	91
hsa-let-7c, hsa-mir-140, hsa-mir-1468	CDCA8	109	hsa-mir-379	CDC42	90
hsa-mir-140	MCM4	106	hsa-mir-126	RBBP4	90
