## Supplementary material for "Unveiling epigenetic regulatory elements associated with breast cancer development": S7_Table

### Sheet: Arkusz1
Table S7
Associations of miRNAs-Protein-Drug
miRNA	mRNA	Drug Name	Drug Bank ID	Family(ies)	Cancer	DScore	GScore
hsa-mir-218-2, hsa-mir-495	CCNA2	Palbociclib	DB09073	CDK inhibitor(Cmap) Serine/threonine kinases(KEGG)	BREAST	0.99	0.85
hsa-mir-511-2	CCND1
hsa-let-7c, hsa-mir-100, hsa-mir-665	CDC25A
hsa-mir-140, hsa-mir-495	CDK1
hsa-mir-495	CHEK1
hsa-mir-224, hsa-mir-551b	ESR1
hsa-mir-126	KRAS
hsa-let-7c	PLK1
hsa-mir-218-2, hsa-mir-495	CCNA2	Ribociclib	DB11730	CDK inhibitor(Cmap) Serine/threonine kinases(KEGG)	BREAST	0.987	0.85
hsa-mir-511-2	CCND1
hsa-let-7c, hsa-mir-100, hsa-mir-665	CDC25A
hsa-mir-140, hsa-mir-495	CDK1
hsa-mir-495	CHEK1
hsa-mir-224, hsa-mir-551b	ESR1
hsa-mir-126	KRAS
hsa-let-7c	PLK1
hsa-mir-218-2, hsa-mir-495	CCNA2	Abemaciclib	DB12001	CDK inhibitor(Cmap) Serine/threonine kinases(KEGG)	BREAST	0.986	0.85
hsa-mir-511-2	CCND1
hsa-let-7c, hsa-mir-100, hsa-mir-665	CDC25A
hsa-mir-140, hsa-mir-495	CDK1
hsa-mir-495	CHEK1
hsa-mir-224, hsa-mir-551b	ESR1
hsa-mir-126	KRAS
hsa-let-7c	PLK1
hsa-mir-140	AURKA	Tamoxifen	DB00675	Estrogen like receptors(KEGG) estrogen receptor antagonist(Cmap) selective estrogen receptor modulator (SERM)(Cmap)	BREAST	0.959	0.85
hsa-mir-224	BRCA1
hsa-mir-511-2	CCND1
hsa-mir-379	CDC42
hsa-mir-224, hsa-mir-551b	ESR1
hsa-mir-218-2	BIRC5	Lapatinib	DB01259	EGFR inhibitor(Cmap) Receptor tyrosine kinases (RTK)(KEGG)	BREAST	0.95	0.7327
hsa-mir-224, hsa-mir-551b	ESR1
hsa-mir-126	KRAS
hsa-mir-10b	SRC
hsa-mir-218-2	BIRC5	Docetaxel	DB01248	Cellular process(KEGG) tubulin polymerization inhibitor(Cmap)	BREAST	0.942	0.7327
hsa-let-7c	HIF1A
hsa-mir-126	KRAS
hsa-mir-488	RRM1
hsa-mir-218-2	BIRC5	Trastuzumab	DB00072	Receptor tyrosine kinases (RTK) Monoclonal antibody(KEGG)	BREAST ESOPHAGUS STOMACH	0.942	0.7327
hsa-mir-224, hsa-mir-551b	ESR1
hsa-mir-126	KRAS
hsa-mir-10b	SRC
hsa-mir-379	CDC42	Fulvestrant	DB00947	Estrogen like receptors(KEGG) estrogen receptor antagonist(Cmap)	BREAST	0.93	0.6282
hsa-mir-224, hsa-mir-551b	ESR1
hsa-mir-126	KRAS	Neratinib	DB11828	EGFR inhibitor(Cmap) Receptor tyrosine kinases (RTK)(KEGG)	BREAST	0.926	0.7327
hsa-mir-10b	SRC
hsa-mir-224	BRCA1	Rucaparib	DB12332	PARP inhibitor(Cmap) Transferases (EC2)(KEGG)	BREAST	0.924	0.6067
hsa-let-7c, hsa-mir-101-2, hsa-mir-126, hsa-mir-140	CASP3
hsa-mir-379	CDC42	Toremifene	DB00539	Estrogen like receptors(KEGG) estrogen receptor antagonist(Cmap) Receptor tyrosine kinases (RTK)(KEGG) selective estrogen receptor modulator (SERM)(Cmap)	BREAST	0.923	0.6282
hsa-mir-224, hsa-mir-551b	ESR1
hsa-let-7c	HIF1A	Eribulin Mesylate	DB08871	Cellular process(KEGG)	BREAST	0.901	0.4493
hsa-mir-224	BRCA1	Everolimus	DB01590	Serine/threonine kinases(KEGG) mTOR inhibitor(Cmap)	BREAST, INTESTINE, KIDNEY, LUNG, PANCREAS, STOMACH	0.833	0.7327
hsa-mir-224, hsa-mir-551b	ESR1
hsa-mir-126	KRAS
hsa-mir-218-2	BIRC5	Methotrexate	DB00563	Oxidoreductases (EC1)(KEGG) dihydrofolate reductase inhibitor(Cmap)	BLADDER, BLOOD, BREAST HEAD AND NECK, LUNG, UTERUS, BONE,	0.822	0.85
hsa-mir-511-2	CCND1
hsa-mir-224, hsa-mir-551b	ESR1	Letrozole	DB01006	Oxidoreductases (EC1)(KEGG)—aromatase inhibitor(Cmap)	BREAST	0.815	0.6282
hsa-mir-224, hsa-mir-551b	ESR1	Anastrozole	DB01217	Oxidoreductases (EC1)(KEGG)—aromatase inhibitor(Cmap)	BREAST	0.814	0.6282
hsa-mir-224, hsa-mir-551b	ESR1	Exemestane	DB00990	Oxidoreductases (EC1)(KEGG)—aromatase inhibitor(Cmap)	BREAST	0.813	0.6282
hsa-mir-126	KRAS	Capecitabine	DB01101	DNA synthesis inhibitor(Cmap) Transferases (EC2)(KEGG) thymidylate synthase inhibitor(Cmap)	BREAST COLON RECTUM	0.812	0.7327
hsa-mir-126	KRAS	Lxabepilone	DB04845	Cellular process(KEGG) microtubule stabilizing agent(Cmap)	BREAST	0.812	0.7327
hsa-mir-224, hsa-mir-551b	ESR1	Tamoxifen	DB00675	Estrogen like receptors(KEGG) Receptor tyrosine kinases (RTK)(KEGG)	BREAST	0.812	0.6282
hsa-mir-224	BRCA1	Mitoxantrone	DB01204	Isomerases (EC5)(KEGG) topoisomerase inhibitor(Cmap)	BLOOD— BREAST PROSTATE	0.812	0.6067
hsa-mir-218-2	BIRC5	Epirubicin	DB00445	Isomerases (EC5)(KEGG) topoisomerase inhibitor(Cmap)	BREAST	0.812	0.1021
