## Supplementary material for "Unveiling epigenetic regulatory elements associated with breast cancer development": S10_Table

### Sheet: TF motifs in gene bodies
Table S8
TF motifs identified on the sequences containg at least one hyper-methylated CpG assigned to gene body region.
	motif name
1	AHR_HUMAN.H11MO.0.B
2	AP2B_HUMAN.H11MO.0.B
3	AP2D_HUMAN.H11MO.0.D
4	ARNT_HUMAN.H11MO.0.B
5	ARNT2_HUMAN.H11MO.0.D
6	BHE41_HUMAN.H11MO.0.D
7	CLOCK_HUMAN.H11MO.0.C
8	CXXC1_HUMAN.H11MO.0.D
9	E2F2_HUMAN.H11MO.0.B
10	E2F4_HUMAN.H11MO.1.A
11	E2F5_HUMAN.H11MO.0.B
12	EGR4_HUMAN.H11MO.0.D
13	ELK3_HUMAN.H11MO.0.D
14	EPAS1_HUMAN.H11MO.0.B
15	FEV_HUMAN.H11MO.0.B
16	GMEB2_HUMAN.H11MO.0.D
17	HES1_HUMAN.H11MO.0.D
18	HESX1_HUMAN.H11MO.0.D
19	HEY2_HUMAN.H11MO.0.D
20	HIF1A_HUMAN.H11MO.0.C
21	HINFP_HUMAN.H11MO.0.C
22	ITF2_HUMAN.H11MO.0.C
23	KAISO_HUMAN.H11MO.0.A
24	KAISO_HUMAN.H11MO.1.A
25	KLF8_HUMAN.H11MO.0.C
26	LYL1_HUMAN.H11MO.0.A
27	MAX_HUMAN.H11MO.0.A
28	MBD2_HUMAN.H11MO.0.B
29	MECP2_HUMAN.H11MO.0.C
30	MXI1_HUMAN.H11MO.0.A
31	MXI1_HUMAN.H11MO.1.A
32	MYC_HUMAN.H11MO.0.A
33	MYCN_HUMAN.H11MO.0.A
34	MYF6_HUMAN.H11MO.0.C
35	NFIA_HUMAN.H11MO.0.C
36	NR0B1_HUMAN.H11MO.0.D
37	NR1H4_HUMAN.H11MO.0.B
38	NR2C2_HUMAN.H11MO.0.B
39	PAX8_HUMAN.H11MO.0.D
40	PLAL1_HUMAN.H11MO.0.D
41	SNAI1_HUMAN.H11MO.0.C
42	SPZ1_HUMAN.H11MO.0.D
43	TFCP2_HUMAN.H11MO.0.D
44	THAP1_HUMAN.H11MO.0.C
45	XBP1_HUMAN.H11MO.0.D
46	ZBT14_HUMAN.H11MO.0.C
47	ZEP2_HUMAN.H11MO.0.D
48	ZFX_HUMAN.H11MO.1.A
49	ZIC1_HUMAN.H11MO.0.B
50	ZIC2_HUMAN.H11MO.0.D
51	ZN341_HUMAN.H11MO.1.C
52	ZN563_HUMAN.H11MO.0.C
53	ZN563_HUMAN.H11MO.1.C
54	ZN589_HUMAN.H11MO.0.D

### Sheet: TF motifs in promoters
TF motifs identified on the sequences containg at least one hyper-methylated CpG assigned to promoter region.
	motif name
1	AHR_HUMAN.H11MO.0.B
2	AP2B_HUMAN.H11MO.0.B
3	AP2D_HUMAN.H11MO.0.D
4	ARNT_HUMAN.H11MO.0.B
5	ARNT2_HUMAN.H11MO.0.D
6	BHE41_HUMAN.H11MO.0.D
7	CLOCK_HUMAN.H11MO.0.C
8	CXXC1_HUMAN.H11MO.0.D
9	E2F1_HUMAN.H11MO.0.A
10	E2F2_HUMAN.H11MO.0.B
11	E2F4_HUMAN.H11MO.1.A
12	E2F5_HUMAN.H11MO.0.B
13	EGR4_HUMAN.H11MO.0.D
14	EPAS1_HUMAN.H11MO.0.B
15	ESR2_HUMAN.H11MO.0.A
16	FEV_HUMAN.H11MO.0.B
17	GMEB2_HUMAN.H11MO.0.D
18	HES1_HUMAN.H11MO.0.D
19	HESX1_HUMAN.H11MO.0.D
20	HEY2_HUMAN.H11MO.0.D
21	HINFP_HUMAN.H11MO.0.C
22	KAISO_HUMAN.H11MO.0.A
23	KAISO_HUMAN.H11MO.1.A
24	KLF8_HUMAN.H11MO.0.C
25	MAX_HUMAN.H11MO.0.A
26	MBD2_HUMAN.H11MO.0.B
27	MECP2_HUMAN.H11MO.0.C
28	MXI1_HUMAN.H11MO.0.A
29	MXI1_HUMAN.H11MO.1.A
30	MYC_HUMAN.H11MO.0.A
31	MYCN_HUMAN.H11MO.0.A
32	MYF6_HUMAN.H11MO.0.C
33	NR0B1_HUMAN.H11MO.0.D
34	NR1H4_HUMAN.H11MO.0.B
35	NRF1_HUMAN.H11MO.0.A
36	PAX8_HUMAN.H11MO.0.D
37	PLAL1_HUMAN.H11MO.0.D
38	SPZ1_HUMAN.H11MO.0.D
39	TFCP2_HUMAN.H11MO.0.D
40	THAP1_HUMAN.H11MO.0.C
41	XBP1_HUMAN.H11MO.0.D
42	ZBT14_HUMAN.H11MO.0.C
43	ZEP2_HUMAN.H11MO.0.D
44	ZFX_HUMAN.H11MO.1.A
45	ZIC1_HUMAN.H11MO.0.B
46	ZIC2_HUMAN.H11MO.0.D
47	ZN563_HUMAN.H11MO.0.C
48	ZN563_HUMAN.H11MO.1.C

### Sheet: TF motifs in intergenic
TF motifs identified on the sequences containg at least one hyper-methylated CpG assigned to intergenic region.
	motif name
1	AHR_HUMAN.H11MO.0.B
2	AP2D_HUMAN.H11MO.0.D
3	CLOCK_HUMAN.H11MO.0.C
4	CXXC1_HUMAN.H11MO.0.D
5	E2F2_HUMAN.H11MO.0.B
6	E2F4_HUMAN.H11MO.1.A
7	E2F5_HUMAN.H11MO.0.B
8	GMEB2_HUMAN.H11MO.0.D
9	HES1_HUMAN.H11MO.0.D
10	HESX1_HUMAN.H11MO.0.D
11	HEY2_HUMAN.H11MO.0.D
12	KAISO_HUMAN.H11MO.0.A
13	KLF8_HUMAN.H11MO.0.C
14	MXI1_HUMAN.H11MO.0.A
15	MXI1_HUMAN.H11MO.1.A
16	MYCN_HUMAN.H11MO.0.A
17	NR0B1_HUMAN.H11MO.0.D
18	PAX8_HUMAN.H11MO.0.D
19	THAP1_HUMAN.H11MO.0.C
20	XBP1_HUMAN.H11MO.0.D
21	ZBT14_HUMAN.H11MO.0.C
