## Supplementary material for "Unveiling epigenetic regulatory elements associated with breast cancer development": S11_Table

### Sheet: Sheet 1
Table S9
Result of a functional analysis of genes encoding transcription factors for which binding motifs were identified as containing hypermethylated DMS. Terms from KEGG 2021 database with significant q-values (<0.05).
Term	Q-value	Genes
Transcriptional misregulation in cancer	1.28809e-05	ARNT2;MYCN;PAX8;MAX;SP1;MYC;FEV
Cell cycle	1.28809e-05	TFDP1;MYC;E2F1;E2F2;E2F4;E2F5
Breast cancer	2.33629e-05	SP1;MYC;HEY2;E2F1;E2F2;HES1
TGF-beta signaling pathway	3.76892e-05	TFDP1;SP1;MYC;E2F4;E2F5
Pathways in cancer	3.76892e-05	ARNT2;PAX8;MAX;SP1;MYC;HEY2;E2F1;E2F2;HES1
Cellular senescence	0.000320144	MYC;E2F1;E2F2;E2F4;E2F5
Small cell lung cancer	0.000564831	MAX;MYC;E2F1;E2F2
Bladder cancer	0.000956136	MYC;E2F1;E2F2
Cushing syndrome	0.00327236	SP1;E2F1;E2F2;AHR
Chronic myeloid leukemia	0.00476841	MYC;E2F1;E2F2
Epstein-Barr virus infection	0.00720476	MYC;E2F1;E2F2;HES1
Human cytomegalovirus infection	0.00981308	SP1;MYC;E2F1;E2F2
Circadian rhythm	0.0118866	BHLHE41;CLOCK
Thyroid cancer	0.0156707	PAX8;MYC
Gastric cancer	0.0217356	MYC;E2F1;E2F2
Hepatitis C	0.0235606	MYC;E2F1;E2F2
Hepatitis B	0.0241822	MYC;E2F1;E2F2
Hepatocellular carcinoma	0.0252458	MYC;E2F1;E2F2
Notch signaling pathway	0.0287284	HEY2;HES1
Cortisol synthesis and secretion	0.0316012	SP1;NR0B1
Kaposi sarcoma-associated herpesvirus infection	0.0316012	MYC;E2F1;E2F2
Mitophagy	0.0326032	SP1;E2F1
Melanoma	0.0333392	E2F1;E2F2
Non-small cell lung cancer	0.0333392	E2F1;E2F2
Glioma	0.0341157	E2F1;E2F2
Pancreatic cancer	0.0341157	E2F1;E2F2
Human T-cell leukemia virus 1 infection	0.0345203	MYC;E2F1;E2F2
Chemical carcinogenesis	0.0419622	MYC;E2F1;AHR
Prostate cancer	0.0484707	E2F1;E2F2
