## Supplementary material for "Unveiling epigenetic regulatory elements associated with breast cancer development": S13_Table

### Sheet: Sheet 1
Table S13
Significant features from MCFS-ID experiment done for DNA methylations and TF coding genes overlapping with these DNA methylations
position	attribute	projections	classifiers	nodes	RI
1	cg01577083	101	0.643564	0.655446	0.401802
2	cg06471596	99	0.6	0.610101	0.372622
3	cg22637867	109	0.607339	0.618349	0.36029
4	cg06173663	118	0.6	0.611864	0.357622
5	cg08658787	110	0.496364	0.507273	0.334293
6	cg15618978	102	0.511765	0.52549	0.328785
7	cg03318904	110	0.507273	0.521818	0.277722
8	cg19416570	95	0.446316	0.454737	0.272358
9	cg09881545	92	0.423913	0.426087	0.240664
10	cg11213690	103	0.394175	0.401942	0.228548
11	cg18115040	89	0.373034	0.377528	0.204541
12	cg23900203	106	0.379245	0.379245	0.203663
13	cg16142855	89	0.397753	0.402247	0.202955
14	cg01597629	96	0.441667	0.46875	0.200865
15	cg05979020	91	0.347253	0.347253	0.180285
16	cg24604013	108	0.3	0.307407	0.170828
17	cg10253847	108	0.3	0.301852	0.164853
18	cg05207048	105	0.398095	0.411429	0.153894
19	cg14054283	111	0.372973	0.392793	0.152182
20	cg06594404	99	0.325253	0.337374	0.145647
21	cg20192747	107	0.239252	0.242991	0.144043
22	cg10222027	95	0.256842	0.258947	0.135763
23	cg04786142	94	0.480851	0.495745	0.134912
24	cg26444528	97	0.237113	0.245361	0.13203
25	cg14789818	115	0.24	0.248696	0.129376
26	cg25352836	108	0.244444	0.248148	0.123974
27	cg07351192	113	0.231858	0.235398	0.119077
28	cg18694169	108	0.214815	0.214815	0.113271
29	cg05336395	98	0.195918	0.202041	0.108792
30	cg02474116	98	0.35102	0.373469	0.107838
31	cg13826452	82	0.195122	0.197561	0.104484
32	cg20395967	99	0.191919	0.19596	0.0987108
33	cg18631798	116	0.286207	0.294828	0.097794
34	cg04150495	95	0.174737	0.187368	0.094862
35	cg20699586	109	0.192661	0.201835	0.0937415
36	cg11731596	92	0.191304	0.202174	0.0934164
37	cg26327040	93	0.303226	0.309677	0.0933731
38	cg09887059	110	0.203636	0.209091	0.09335
39	cg09165441	91	0.2	0.202198	0.0908018
40	cg24932585	97	0.162887	0.162887	0.0896566
41	cg02655630	100	0.24	0.248	0.0894656
42	cg19659741	115	0.2	0.201739	0.0860563
43	cg11618529	106	0.171698	0.171698	0.0826829
44	cg24853956	117	0.276923	0.287179	0.0824329
45	cg14742937	116	0.227586	0.237931	0.0816583
46	cg11312408	109	0.218349	0.229358	0.0810263
47	cg06905453	98	0.206122	0.208163	0.0794914
48	cg16909733	100	0.152	0.16	0.0791868
49	cg16370398	110	0.247273	0.261818	0.0736033
50	cg13633270	113	0.173451	0.178761	0.0691087
51	cg19839325	107	0.214953	0.224299	0.0669011
52	cg16705627	87	0.195402	0.202299	0.0659191
53	cg11962640	98	0.197959	0.202041	0.0652137
54	cg08668316	94	0.197872	0.2	0.0641217
55	cg22400015	105	0.175238	0.182857	0.0634272
56	cg25950278	97	0.150515	0.152577	0.0627292
57	cg06242243	105	0.222857	0.238095	0.0617064
58	cg23279503	99	0.226263	0.232323	0.0617036
59	cg26469608	107	0.211215	0.22243	0.0615939
60	cg03597347	83	0.13494	0.13494	0.0615708
61	cg25537669	114	0.233333	0.245614	0.0574254
62	cg11174855	101	0.108911	0.112871	0.0568085
63	cg15541630	89	0.11236	0.114607	0.0549576
64	cg05937737	113	0.157522	0.164602	0.0520099
65	cg18839637	117	0.126496	0.128205	0.0518006
66	cg22396555	89	0.119101	0.119101	0.0508535
67	cg25876656	106	0.143396	0.150943	0.0490345
68	cg14871932	105	0.152381	0.154286	0.0484042
69	cg02531437	97	0.121649	0.123711	0.0474808
70	cg15105326	103	0.15534	0.163107	0.047346
71	cg08581953	92	0.202174	0.204348	0.0468958
72	cg00425918	98	0.185714	0.187755	0.044887
73	cg08065657	97	0.214433	0.228866	0.0441268
74	cg13644317	96	0.14375	0.147917	0.0432565
75	cg26279070	87	0.101149	0.101149	0.0423549
76	cg02283366	98	0.118367	0.120408	0.0421898
77	cg02700891	96	0.14375	0.145833	0.0418071
78	cg07943461	97	0.136082	0.136082	0.0417053
79	cg24848035	85	0.108235	0.115294	0.0414884
80	cg12265623	94	0.108511	0.108511	0.0404103
81	cg15157455	93	0.109677	0.109677	0.0399561
82	cg00346208	123	0.097561	0.099187	0.0387271
83	cg05501996	106	0.111321	0.115094	0.038543
84	cg16052975	91	0.116484	0.118681	0.0383195
85	cg11642106	114	0.129825	0.129825	0.0380852
86	cg09639151	116	0.113793	0.113793	0.0378969
87	cg08636083	109	0.143119	0.144954	0.0375677
88	cg23244790	100	0.12	0.122	0.0373489
89	cg03965496	102	0.170588	0.180392	0.0368536
90	cg08274637	110	0.121818	0.123636	0.0365101
91	cg10975001	84	0.190476	0.190476	0.0359405
92	cg00332937	98	0.114286	0.116327	0.035153
93	cg08523865	108	0.137037	0.144444	0.0347918
94	cg10266490	112	0.121429	0.130357	0.0344085
95	cg19022697	101	0.118812	0.120792	0.0337982
96	cg12134633	107	0.104673	0.114019	0.0335156
97	cg18356785	97	0.138144	0.150515	0.0334511
98	cg03738025	93	0.0731183	0.0731183	0.0331456
99	cg18417954	99	0.0949495	0.0989899	0.0331223
100	cg23208513	93	0.12043	0.122581	0.0330813
101	cg10168149	109	0.157798	0.161468	0.0330733
102	cg02853152	106	0.216981	0.233962	0.0319823
103	cg08566455	97	0.0762887	0.0762887	0.0315606
104	cg15409097	82	0.112195	0.112195	0.0306056
105	cg07471614	85	0.188235	0.202353	0.0305135
106	cg16887264	100	0.168	0.172	0.0301668
107	cg15408889	112	0.167857	0.171429	0.0297113
108	cg11286653	96	0.0729167	0.0729167	0.0293376
109	cg15084543	85	0.0776471	0.0823529	0.0282854
110	cg00529958	90	0.113333	0.117778	0.0277624
111	cg02953927	95	0.130526	0.130526	0.0277393
112	cg05047401	113	0.0814159	0.0884956	0.0269042
113	cg20168964	106	0.171698	0.173585	0.02644
114	cg16985778	116	0.12931	0.131034	0.0259286
115	cg03740167	101	0.120792	0.122772	0.0253245
116	cg04191427	96	0.21875	0.222917	0.0247405
117	cg08726801	94	0.0659575	0.0680851	0.0246611
118	cg17080882	104	0.157692	0.159615	0.0238497
119	cg24136205	94	0.104255	0.108511	0.0238319
120	cg08423562	107	0.0728972	0.0747663	0.0232731
121	cg06611426	105	0.167619	0.167619	0.0227467
122	cg06346138	97	0.0618557	0.0639175	0.0226759
123	cg05860723	108	0.0944444	0.0962963	0.0223792
124	cg15123573	87	0.117241	0.11954	0.0222519
125	cg04118306	94	0.104255	0.104255	0.0222062
126	cg23746497	100	0.078	0.078	0.0221847
127	cg11199639	104	0.0942308	0.0942308	0.022021
128	cg16768018	98	0.077551	0.077551	0.0220128
129	cg05637536	109	0.0844037	0.0844037	0.0219111
130	cg24550149	85	0.0823529	0.0823529	0.0218482
131	cg04111071	97	0.148454	0.148454	0.0216094
132	cg02025583	91	0.142857	0.145055	0.0215793
133	cg12877723	104	0.0673077	0.0673077	0.0210597
134	cg18268547	89	0.0921348	0.0921348	0.0210011
135	cg00181834	96	0.1125	0.114583	0.0209962
136	cg19760241	95	0.0526316	0.0526316	0.020977
137	cg10659886	107	0.0785047	0.082243	0.0206545
138	cg07387286	100	0.118	0.126	0.0206202
139	cg15222899	98	0.116327	0.116327	0.0202998
140	cg27393010	77	0.111688	0.114286	0.0198692
141	cg08889009	112	0.0821429	0.0839286	0.0197558
142	cg21996227	102	0.0862745	0.0862745	0.0197079
143	cg10661615	110	0.0781818	0.08	0.0195122
144	cg00792513	110	0.0945455	0.0945455	0.0189446
145	cg11436222	103	0.0621359	0.0640777	0.018943
146	cg00901320	99	0.0767677	0.0808081	0.0189062
147	cg01295392	101	0.0653465	0.0673267	0.0187032
148	cg17941572	107	0.0448598	0.0448598	0.0179462
149	cg03546235	89	0.0539326	0.0539326	0.0177683
150	cg19897071	111	0.111712	0.115315	0.0170391
151	cg00400448	111	0.140541	0.144144	0.0168849
152	cg12172441	104	0.0711539	0.0711539	0.0167526
153	cg23760687	81	0.133333	0.138272	0.0166697
154	cg17555825	101	0.0811881	0.0811881	0.0165277
155	cg03696599	101	0.0891089	0.0910891	0.0160026
156	cg08461949	105	0.0514286	0.0533333	0.0155348
157	cg26053291	104	0.1	0.103846	0.0153803
158	cg12858577	102	0.0882353	0.0882353	0.0153344
159	cg02164046	111	0.0954955	0.0972973	0.015311
160	cg04396791	113	0.0619469	0.0619469	0.0150561
161	cg13846270	103	0.0951456	0.0990291	0.0150121
162	cg00058879	106	0.0622642	0.0641509	0.014722
163	cg22512438	111	0.0594595	0.0594595	0.0147069
164	cg02058408	107	0.0728972	0.0728972	0.0146844
165	cg01692233	84	0.0547619	0.0571429	0.0146372
166	cg10018167	94	0.112766	0.114894	0.0144796
167	cg01016662	112	0.0982143	0.0982143	0.0144671
168	cg19250989	108	0.0777778	0.0777778	0.0144381
169	cg00062245	118	0.061017	0.0661017	0.0143337
170	cg20829347	103	0.0718447	0.0737864	0.0141706
171	cg02093732	106	0.118868	0.118868	0.013871
172	cg23302649	94	0.0702128	0.0723404	0.013838
173	cg07553761	103	0.0543689	0.0543689	0.0137337
174	cg00379720	110	0.136364	0.14	0.0136364
175	cg11324957	104	0.165385	0.175	0.0131213
176	cg18568589	97	0.0783505	0.0783505	0.0130125
177	cg22697962	101	0.0514851	0.0534653	0.0129179
178	cg06065125	106	0.0528302	0.0528302	0.0128162
179	cg04716021	116	0.115517	0.118966	0.0127734
180	cg01518607	99	0.0686869	0.0686869	0.0127285
181	cg13933080	96	0.06875	0.0708333	0.0123958
182	cg03465652	97	0.105155	0.105155	0.0122985
183	cg08362273	103	0.0815534	0.0815534	0.0122238
184	cg23049458	104	0.0711539	0.0769231	0.0121301
185	cg13802013	104	0.0538462	0.0557692	0.0120105
186	cg05422029	119	0.0890756	0.0907563	0.0118983
187	cg20219381	97	0.0391753	0.0391753	0.0118386
188	cg12892506	90	0.0577778	0.06	0.0116045
189	cg23750206	108	0.1	0.101852	0.0115846
190	ENSG00000119950	105	0.148571	0.150476	0.0115172
191	cg18557131	109	0.0880734	0.0899083	0.0115061
192	cg22857085	100	0.07	0.072	0.0114128
193	ENSG00000116016	98	0.120408	0.120408	0.0112014
194	cg06902607	93	0.0709677	0.0709677	0.0111404
195	cg23089825	89	0.116854	0.116854	0.0110298
196	cg18299634	87	0.0390805	0.0390805	0.0110186
197	cg00495860	107	0.0691589	0.0747663	0.0109798
198	cg03614193	97	0.0845361	0.0865979	0.0107554
199	cg03964958	106	0.0716981	0.0716981	0.0106742
200	cg02853616	83	0.0481928	0.0481928	0.0104804
201	cg04360793	97	0.0536082	0.057732	0.0103887
202	cg00989365	105	0.0590476	0.0590476	0.0103288
203	cg20113824	107	0.082243	0.0841121	0.0101958
204	cg13539545	93	0.0494624	0.0494624	0.0101094
205	cg18247055	106	0.0415094	0.045283	0.0100007
206	cg27039118	94	0.087234	0.087234	0.00980986
207	cg18267049	106	0.0566038	0.0566038	0.00948119
208	cg08550101	110	0.0818182	0.0836364	0.00940747
209	cg07274716	105	0.04	0.0419048	0.00925819
210	cg25763393	102	0.0901961	0.0921569	0.0089472
211	cg04425920	89	0.0966292	0.0988764	0.00888464
212	cg22242148	110	0.0745455	0.0745455	0.00887414
213	cg07445246	91	0.0769231	0.0769231	0.00879473
214	cg07099331	96	0.0958333	0.1	0.00877667
215	cg03520644	118	0.061017	0.061017	0.0086918
216	cg09626894	70	0.0342857	0.0342857	0.00854941
217	cg12323723	124	0.0774194	0.0790323	0.00854097
218	cg23016129	83	0.0433735	0.0457831	0.00853637
219	cg25764899	79	0.043038	0.043038	0.00852347
220	ENSG00000118495	93	0.0924731	0.0946237	0.00851418
221	cg12346592	107	0.0859813	0.0878505	0.00848976
222	cg11940285	91	0.0417582	0.0417582	0.00823505
223	cg23683588	113	0.0477876	0.0477876	0.00809066
224	cg21113740	97	0.0556701	0.0556701	0.00797079
225	cg03506028	89	0.0337079	0.0337079	0.00779381
226	cg16404157	102	0.0568627	0.0568627	0.00777126
227	cg04363624	91	0.0307692	0.0307692	0.00770504
228	cg04837832	102	0.0509804	0.0529412	0.00768852
229	cg13445796	87	0.0827586	0.0827586	0.00728309
230	cg15370180	95	0.0547368	0.0547368	0.00725803
231	cg22399133	96	0.0291667	0.03125	0.00708669
232	cg24599434	91	0.0571429	0.0593407	0.00706595
233	cg25881804	111	0.0486486	0.0504505	0.00702255
234	cg05513806	110	0.0345455	0.0345455	0.00690921
235	cg24471254	97	0.0597938	0.0618557	0.00685394
236	cg15140703	96	0.06875	0.0708333	0.0068171
237	cg00619126	86	0.0348837	0.0348837	0.00681298
238	cg10608596	107	0.0579439	0.0579439	0.00680258
239	cg16081281	91	0.0725275	0.0725275	0.0067364
240	cg04778012	109	0.066055	0.066055	0.00663698
241	cg11957331	105	0.0571429	0.0571429	0.00663201
242	cg17078116	114	0.054386	0.0561404	0.00663147
243	cg24996565	97	0.0639175	0.0639175	0.00660531
244	cg07463541	107	0.0280374	0.0280374	0.00657188
245	cg17299899	118	0.0559322	0.0576271	0.00652886
246	cg14780466	95	0.0652632	0.0652632	0.00638918
247	cg06335867	105	0.032381	0.032381	0.00635376
248	cg09765089	94	0.0489362	0.0489362	0.00631631
249	cg13023623	105	0.0304762	0.0304762	0.00616867
250	cg19942495	115	0.0486957	0.0486957	0.00612306
251	cg10074727	112	0.0303571	0.0303571	0.00603856
252	cg18343437	104	0.0615385	0.0615385	0.006011
253	cg13294849	90	0.0311111	0.0311111	0.00598644
254	cg14996220	106	0.054717	0.054717	0.00593255
255	cg16185834	103	0.0504854	0.0524272	0.00584307
256	cg10397440	112	0.0339286	0.0339286	0.00575911
257	cg21743907	84	0.0571429	0.0571429	0.0057113
258	cg25026529	105	0.0342857	0.0342857	0.00569226
259	cg17380238	107	0.0392523	0.0392523	0.00563733
260	cg25951981	110	0.0618182	0.0654545	0.00560953
261	cg25223771	107	0.0373832	0.0373832	0.0055936
262	cg02852670	96	0.0479167	0.0479167	0.00555577
263	cg12782180	107	0.0579439	0.0598131	0.00544323
264	cg25032595	92	0.0521739	0.0543478	0.00544021
265	ENSG00000101412	94	0.0744681	0.0765957	0.00542876
266	cg14156751	96	0.0416667	0.0416667	0.00542342
267	cg04365481	87	0.0367816	0.0367816	0.00540764
268	ENSG00000169297	92	0.0934783	0.0934783	0.0052392
269	ENSG00000123095	103	0.0970874	0.0990291	0.00521745
270	cg11536474	98	0.0653061	0.0673469	0.00514222
271	cg11660826	105	0.0609524	0.0628571	0.00510679
272	cg15959252	104	0.0326923	0.0326923	0.0050803
273	ENSG00000172379	107	0.0598131	0.0598131	0.00493754
274	cg15219228	108	0.037037	0.0407407	0.00491329
275	cg22538780	103	0.038835	0.038835	0.00484003
276	cg14600824	91	0.0351648	0.0351648	0.00483375
277	cg07489502	91	0.0527473	0.0549451	0.00472539
278	cg14055896	109	0.0422018	0.0422018	0.00468877
279	cg03731268	101	0.0237624	0.0237624	0.00463774
280	cg23290344	99	0.0424242	0.0424242	0.00453649
281	cg00396667	97	0.0226804	0.0226804	0.00448475
