## Supplementary material for "Unveiling epigenetic regulatory elements associated with breast cancer development": S14_Table

### Sheet: 9genes_corr_results
Table S14
Pearson correlation values for linear models of 9 target genes
gene_ensg	gene_hgnc	Pearson corr [with tissue type]	Pearson corr [without tissue type]
ENSG00000069011	PITX1	0.265	0.199
ENSG00000069702	TGFBR3	0.715	0.537
ENSG00000079462	PAFAH1B3	0.453	0.412
ENSG00000162367	TAL1	0.663	0.506
ENSG00000163239	TDRD10	0.685	0.532
ENSG00000169291	SHE	0.747	0.639
ENSG00000174697	LEP	0.628	0.427
ENSG00000187824	TMEM220	0.844	0.716
ENSG00000189134	NKAPL	0.814	0.683
