## Supplementary material for "Unveiling epigenetic regulatory elements associated with breast cancer development": S15_Table

### Sheet: Sheet1
Table S15
List of DNA methylations around NAKPL gene
chr	start	end	methylation
chr6	28174875	28174876	cg02683197
chr6	28175283	28175284	cg06470822
chr6	28176163	28176164	cg12172441
chr6	28227068	28227069	cg17384889
chr6	28227079	28227080	cg18694169
chr6	28227085	28227086	cg10253847
chr6	28227091	28227092	cg01031101
chr6	28227093	28227094	cg09523275
chr6	28227127	28227128	cg18675097
chr6	28227392	28227393	cg02578944
chr6	28227482	28227483	cg00448814
